# Conserved cellular architecture and developmental mechanisms of the zebrafish meninges

**DOI:** 10.64898/2026.02.14.703877

**Authors:** Ashley L. Arancio, Kathryn Wilhem, Hung-Jhen Chen, Brandon M. Hernandez, Percy J. Raggi, D’Juan T. Farmer

## Abstract

The meninges are a multilayered connective tissue that supports and protects the brain and skull, yet their developmental origins and signaling functions remain poorly understood. Here, we establish zebrafish as a tractable model for defining meningeal development and function across larval and adult stages. Using a meninges-enriched *foxc1b*:Gal4 reporter, we resolve the spatiotemporal emergence of meningeal fibroblasts and demonstrate a conserved, dosage-sensitive requirement for Foxc1 activity during meningeal formation. A targeted pharmacological screen identifies Wnt signaling as essential for timely establishment of the primary meninx. To define adult meningeal diversity, we integrate single-cell multiome profiling with spatial validation and identify multiple transcriptionally distinct populations organized into layered compartments, including pial, arachnoid, dural, and periosteal dura fibroblasts. Finally, inducible larval ablation of meningeal cells reveals limited regenerative capacity following widespread loss and leads to persistent defects in calvarial osteogenesis and brain architecture, including reduced osteoblast differentiation at bone fronts and disrupted tissue organization at sites lacking meningeal recovery. Together, these findings define key features of zebrafish meninges and provide a framework for dissecting meningeal development, regeneration, and meninges-dependent signaling in vivo.

**Summary Statement:** This study uses zebrafish to show how the tissues surrounding the brain develop early and guide proper formation of both the brain and skull.
