## Supplementary material for "Conserved cellular architecture and developmental mechanisms of the zebrafish meninges": Table S1

### Sheet: Sheet1
Channel 1	Channel 2	Figure	tM1	tM1	tM1	tM2	tM2	tM2	Mean tM1	Mean tM2
			ROI 1	ROI 2	ROI 3	ROI 1	ROI 2	ROI 3
Transgenic lines
foxc1b:GFP	foxc1b:gal4;UAS:mCherryNTR	1A	0.3609	0.3645	0.3704	0.8717	0.8288	0.7715	0.365267	0.824
cdh1:mlanYFP	foxc1b:gal4;UAS:mCherryNTR	1B	0.2473	0.1187	0.1889	0.2167	0.2116	0.1602	0.184967	0.196167
fli1a:GFP	foxc1b:gal4;UAS:mCherryNTR	1C	0.6228	0.8176	0.6978	0.8536	0.9124	0.8956	0.712733	0.8872
foxc1b:gal4;UAS:GFP	foxc1b:gal4;UAS:mCherryNTR	IF	0.5862	0.273	0.441	0.9982	0.9721	0.9783	0.4334	0.982867
foxc1b:gal4;UAS:nlsGFP	tbx18:dsRed2	3G	0.945	0.9705	0.94	0.7433	0.7085	0.71	0.951833	0.7206
fli1a:GFP	foxc1b:gal4;UAS:mCherryNTR	3F (DMSO)	0.7544	0.9133	0.888	0.8959	0.9273	0.8491	0.8519	0.890767
fli1a:GFP	foxc1b:gal4;UAS:mCherryNTR	3F (XAV-939)	0.0134	0.1045	0.1097	0.17	0.5972	0.7292	0.0758667	0.4988
fli1a:GFP	foxc1b:gal4;UAS:mCherryNTR	3F (IW-1-endo)	0.2818	0.1818	0.1577	0.8229	0.5364	0.4759	0.2071	0.611733
RNAScope and/or Immunofluorescnce
ggtcb	foxc1b:gal4;UAS:mCherryNTR (antibody)	1K	0.9563	0.8564	0.7774	0.7028	0.805	0.2811	0.863367	0.5963
slc4a7	foxc1b:gal4;UAS:mCherryNTR (antibody)	1K	0.8841	0.7329	0.7796	0.2112	0.0932	0.0596	0.798867	0.121333
foxc1a	foxc1b:gal4;UAS:mCherryNTR (antibody)	2B (36 hpf)	0.6631	0.3382	0.6206	0.5398	0.5037	0.1488	0.540633	0.397433
foxc1b	foxc1b:gal4;UAS:mCherryNTR (antibody)	2B (36 hpf)	0.8687	0.4384	0.4692	0.0892	0.0669	0.4381	0.5921	0.198067
foxc1a	foxc1b:gal4;UAS:mCherryNTR (antibody)	2B (5 dpf)	0.552	0.6473	0.52	0.6027	0.1512	0.23	0.5731	0.327967
foxc1b	foxc1b:gal4;UAS:mCherryNTR (antibody)	2B (5 dpf)	0.6508	0.7673	0.618	0.3888	0.0608	0.3403	0.6787	0.2633
igfbp2a	foxc1b:gal4;UAS:mCherryNTR (antibody)	2H	0.5943	0.6113	0.4049	0.5136	0.1821	0.359	0.536833	0.351567
foxc1a	foxc1b:gal4;UAS:mCherryNTR (antibody)	4B	0.3503	0.4581	0.5312	0.0657	0.0549	0.0657	0.446533	0.0621
Laminin (antibody)	foxc1b:gal4;UAS:mCherryNTR (antibody)	4C	0.9872	0.9069	0.8056	0.6985	0.5964	0.5456	0.8999	0.6135
ggtcb	foxc1b:gal4;UAS:GFP (antibody)	S6A	0.8887	0.9156	0.8188	0.8835	0.65	0.7364	0.874367	0.756633
igfbp2a	ggtcb	5A	0.84	0.655	0.7728	0.7186	0.792	0.7103	0.755933	0.7403
coch	igfbp2a	5B	0.6763	0.6015	0.7204	0.1276	0.2318	0.2286	0.666067	0.196
coch	ggtcb	5C	0.2123	0.3614	0.321	0.0534	0.057	0.052	0.298233	0.0541333
ccn2a	slc6a2	5D	0.1303	0.1788	0.3569	0.042	0.0354	0.0691	0.222	0.0488333
ccn2a	rspo2	5E	0.295	0.152	0.2342	0.2235	0.1272	0.0715	0.227067	0.140733
tM1: fraction of above-threshold Channel 1 fluorescence intensity overlapping above-threshold Channel 2 signal.
tM2: fraction of above-threshold Channel 2 fluorescence intensity overlapping above-threshold Channel 1 signal.
